# Cross-species evidence for a developmental origin of adult hypersomnia with loss of synaptic adhesion molecules *beat-Ia/CADM2*

**DOI:** 10.1101/2024.09.25.615048

**Authors:** Kyla Mace, Amber Zimmerman, Alessandra Chesi, Fusun Doldur-Balli, Hayle Kim, Erika Almeraya Del Valle, Allan I. Pack, Struan F.A. Grant, Matthew S. Kayser

## Abstract

Idiopathic hypersomnia (IH) is a poorly-understood sleep disorder characterized by excessive daytime sleepiness despite normal nighttime sleep. Combining human genomics with behavioral and mechanistic studies in fish and flies, we uncover a role for *beat-Ia/CADM2*, synaptic adhesion molecules of the immunoglobulin superfamily, in excessive sleepiness. Neuronal knockdown of Drosophila *beat-Ia* results in sleepy flies and loss of the vertebrate ortholog of *beat-Ia*, *CADM2*, results in sleepy fish. We delineate a developmental function for *beat-Ia* in synaptic elaboration of neuropeptide F (NPF) neurites projecting to the suboesophageal zone (SEZ) of the fly brain. Brain connectome and experimental evidence demonstrate these NPF outputs synapse onto a subpopulation of SEZ GABAergic neurons to stabilize arousal. NPF is the Drosophila homolog of vertebrate neuropeptide Y (NPY), and an NPY receptor agonist restores sleep to normal levels in zebrafish lacking *CADM2*. These findings point towards NPY modulation as a treatment target for human hypersomnia.
