## Supplemental Dataset 2 for "Cross-species evidence for a developmental origin of adult hypersomnia with loss of synaptic adhesion molecules *beat-Ia/CADM2*"

### Sheet: A) All GAL4s
Segment	Matched FlyLight Image	Matched FlyLight GAL4
720575940621493068	R27G08: 20120109_20_fA01b_20120110102214765	R27G08
720575940621493068	R38A06: 20100410_05_fA01b_20100411110503062	R38A06
720575940621493068	R55A04: 20110309_05_fA01b_20110309094923109	R55A04
720575940621493068	R56E03: 20101112_06_fA01b_20101112154721471	R56E03
720575940621493068	R71A10: 20091222_00_fA01b_20091223105816576	R71A10
720575940621493068	R72G02: 20101227_10_fA01b_20101228103557375	R72G02
720575940621493068	R78B11: 20100513_02_fA01b_20100514113924531	R78B11
720575940621493068	R85A02: 20100702_03_fA01b_20100702213153828	R85A02
720575940621493068	R85A11: 20100602_03_fA01b_20100602102918968	R85A11
720575940630159872	R10G06: 20100407_13_fA01b_20100408134216953	R10G06
720575940630159872	R16F08: 20100227_06_fA01b_20100301105227375	R16F08
720575940630159872	R21F01: 20091123_04_fA01b_20091124114742228	R21F01
720575940630159872	R30C12: 20091103_07_fA01b_20091104095620327	R30C12
720575940630159872	R38A06: 20100410_05_fA01b_20100411110503062	R38A06
720575940630159872	R52F05: 20110510_12_mA01b_20110511115350718	R52F05
720575940630159872	R54E02: 20100910_05_fA01b_20100913101626281	R54E02
720575940630159872	R56A09: 20090818_00_fA01b_20090818103610617	R56A09
720575940630159872	R74B12: 20100212_05_fA01b_20100213122514165	R74B12
720575940630159872	R85A02: 20100702_00_fA01b_20100702213012640	R85A02
720575940630159872	R85A11: 20100602_03_fA01b_20100602102918968	R85A11
720575940623781127	R26E03: 20091209_06_fA01b_20091210115122537	R26E03
720575940623781127	R58E04: 20110314_05_fA01b_20110315104755000	R58E04
720575940623781127	R30C12: 20080313_00_fA01b_20080317225726625	R30C12
720575940605277798	R16F08: 20100227_06_fA01b_20100301105227375	R16F08
720575940605277798	R38A06: 20100410_05_fA01b_20100411110503062	R38A06
720575940605277798	R52F05: 20110510_14_mA01b_20110511115503734	R52F05
720575940605277798	R54E02: 20100910_04_fA01b_20100913101553750	R54E02
720575940605277798	R56E03: 20101112_05_fA01b_20101112154702368	R56E03
720575940605277798	R74B12: 20100212_05_fA01b_20100213122514165	R74B12
720575940605277798	R85A02: 20100702_00_fA01b_20100702213012640	R85A02
720575940605277798	R85A11: 20100602_03_fA01b_20100602102918968	R85A11
720575940610505006	R26E03: 20091209_06_fA01b_20091210115122537	R26E03
720575940610505006	R58E04: 20110314_06_fA01b_20110315104829750	R58E04
720575940610505006	R79H05: 20101109_02_fA01b_20101110113525265	R79H05
720575940626569554	R34B11: 20100331_05_fA01b_20100401103351328	R34B11
720575940626569554	R38A06: 20100410_05_fA01b_20100411110503062	R38A06
720575940626569554	R42H11: 20101018_06_fA01b_20101019103257921	R42H11
720575940626569554	R46C05: 20110401_09_mA01b_20110404113735921	R46C05
720575940626569554	R52F05: 20110208_11_fA01b_20110209095650734	R52F05
720575940626569554	R56A09: 20090818_00_fA01b_20090818103610617	R56A09
720575940626569554	R56E03: 20101112_03_fA01b_20101112154623659	R56E03
720575940626569554	R78B11: 20100513_02_fA01b_20100514113924531	R78B11
720575940626569554	R85A02: 20100702_00_fA01b_20100702213012640	R85A02
720575940626569554	R85A11: 20100602_02_fA01b_20100602102844890	R85A11
720575940626569554	R88C08: 20100612_03_fA01b_20100614224117390	R88C08
720575940616415003	R38A06: 20100410_05_fA01b_20100411110503062	R38A06
720575940616415003	R52F05: 20110510_14_mA01b_20110511115503734	R52F05
720575940616415003	R54E02: 20100910_04_fA01b_20100913101553750	R54E02
720575940616415003	R74B12: 20100212_05_fA01b_20100213122514165	R74B12
720575940616415003	R85A02: 20100702_00_fA01b_20100702213012640	R85A02
720575940616415003	R85A11: 20100602_03_fA01b_20100602102918968	R85A11
720575940616415003	R22G01: 20091027_14_fA01b_20091028103704628	R22G01
720575940616415003	R31G08: 20080314_01_fA01b_20080317230826843	R31G08
720575940616415003	R88F10: 20100929_00_fA01b_20100929105735671	R88F10
720575940616415003	R93G11: 20100818_02_fA01b_20100818102222046	R93G11
720575940616415003	R21F01: 20091016_08_fA01b_20130117105207906	R21F01
720575940610669042	R10G06: 20100407_10_fA01b_20100408134039906	R10G06
720575940610669042	R16F08: 20100227_06_fA01b_20100301105227375	R16F08
720575940610669042	R30C12: 20091103_07_fA01b_20091104095620327	R30C12
720575940610669042	R35B10: 20100329_03_fA01b_20100330113503484	R35B10
720575940610669042	R38A06: 20100410_05_fA01b_20100411110503062	R38A06
720575940610669042	R52F05: 20110208_08_fA01b_20110209095517234	R52F05
720575940610669042	R54E02: 20100910_04_fA01b_20100913101553750	R54E02
720575940610669042	R56E03: 20101112_06_fA01b_20101112154721471	R56E03
720575940610669042	R60E02: 20110127_11_fA01b_20110128102038734	R60E02
720575940610669042	R70E05: 20101119_04_fA01b_20101119103820359	R70E05
720575940610669042	R73G10: 20100914_00_fA01b_20100915101320937	R73G10
720575940610669042	R82A12: 20100424_02_fA01b_20100426105344625	R82A12
720575940610669042	R85A02: 20100702_00_fA01b_20100702213012640	R85A02
720575940621067204	R11A07: 20090921_05_fA01b_20090922112526094	R11A07
720575940621067204	R19H12: 20091006_07_fA01b_20091007131236578	R19H12
720575940621067204	R23E11: 20100105_03_fA01b_20100106111913002	R23E11
720575940621067204	R32C04: 20091214_06_fA01b_20091215102842897	R32C04
720575940621067204	R59D08: 20100123_04_fA01b_20100125112245914	R59D08
720575940621067204	R64A02: 20100125_05_fA01b_20100126112745507	R64A02
720575940623380009	R10G06: 20100407_13_fA01b_20100408134216953	R10G06
720575940623380009	R16F08: 20100227_06_fA01b_20100301105227375	R16F08
720575940623380009	R30C12: 20091103_07_fA01b_20091104095620327	R30C12
720575940623380009	R32A04: 20100319_04_fA01b_20100322113356921	R32A04
720575940623380009	R35B10: 20100329_03_fA01b_20100330113503484	R35B10
720575940623380009	R38A06: 20100410_05_fA01b_20100411110503062	R38A06
720575940623380009	R52F05: 20110510_14_mA01b_20110511115503734	R52F05
720575940623380009	R54E02: 20100910_05_fA01b_20100913101626281	R54E02
720575940623380009	R79C11: 20100128_03_fA01b_20100129103402980	R79C11
720575940623380009	R85A02: 20100702_00_fA01b_20100702213012640	R85A02
720575940620440129	R45E03: 20100621_04_fA01b_20100622103150593	R45E03
720575940620440129	R83B02: 20100426_02_fA01b_20100427103016375	R83B02
720575940620841236	R30C12: 20080313_00_fA01b_20080317225726625	R30C12
720575940620841236	R72A07: 20100108_00_fA01b_20100108135852194	R72A07
720575940620841236	R79H05: 20101109_02_fA01b_20101110113525265	R79H05
720575940620841236	R88F10: 20100929_00_fA01b_20100929105735671	R88F10
720575940620841236	R94H04: 20110225_06_fA01b_20110225103223859	R94H04
720575940613640429	R17A11: 20090929_04_fA01b_20090929131421233	R17A11
720575940613640429	R21F01: 20091123_05_fA01b_20091124114831181	R21F01
720575940613640429	R38A06: 20100410_05_fA01b_20100411110503062	R38A06
720575940613640429	R45D07: 20120616_12_fA01b_20120618164210781	R45D07
720575940613640429	R52F05: 20110510_14_mA01b_20110511115503734	R52F05
720575940613640429	R54E02: 20100910_05_fA01b_20100913101626281	R54E02
720575940613640429	R55A07: 20110309_05_fA01b_20110310100012625	R55A07
720575940613640429	R56E03: 20101112_06_fA01b_20101112154721471	R56E03
720575940613640429	R76B10: 20110120_02_fA01b_20110121103835000	R76B10
720575940613640429	R81B01: 20110330_02_fA01b_20110401112543765	R81B01
720575940613640429	R84C09: 20100627_00_fA01b_20100628223406234	R84C09
720575940618425408	R22G01: 20091027_14_fA01b_20091028103704628	R22G01
720575940618425408	R50B06: 20100821_08_fA01b_20100823105117062	R50B06
720575940618425408	R65F09: 20101116_04_fA01b_20101116095622796	R65F09
720575940618425408	R83B02: 20100426_02_fA01b_20100427103016375	R83B02
720575940618425408	R94D12: 20110428_30_mA01b_20110428114138921	R94D12
720575940636352119	R21F01: 20091016_08_fA01b_20130117105207906	R21F01
720575940636352119	R22G01: 20091027_14_fA01b_20091028103704628	R22G01
720575940636352119	R30C12: 20080313_00_fA01b_20080317225726625	R30C12
720575940636352119	R30E09: 20110216_05_fA01b_20110217093813031	R30E09
720575940636352119	R58E04: 20110314_06_fA01b_20110315104829750	R58E04
720575940636352119	R65F09: 20101116_04_fA01b_20101116095622796	R65F09
720575940636352119	R79H05: 20101109_02_fA01b_20101110113525265	R79H05
720575940636352119	R88F10: 20100929_03_fA01b_20100929105923296	R88F10
720575940636352119	R94H04: 20110225_06_fA01b_20110225103223859	R94H04
720575940622048862	R21F01: 20091123_04_fA01b_20091124114742228	R21F01
720575940622048862	R38A06: 20100410_05_fA01b_20100411110503062	R38A06
720575940622048862	R56B12: 20120627_11_fA01b_20120703101213093	R56B12
720575940622048862	R56E03: 20101112_03_fA01b_20101112154623659	R56E03
720575940622048862	R85A02: 20100702_00_fA01b_20100702213012640	R85A02
720575940621689727	NONE	NONE
720575940621693701	R10A07: 20080306_01_fA01b_20080311005938468	R10A07
720575940621693701	R65F09: 20101116_04_fA01b_20101116095622796	R65F09
720575940617190361	R19H09: 20080630_00_fA01b_20080701113255078	R19H09
720575940617190361	R21F01: 20091123_04_fA01b_20091124114742228	R21F01
720575940617190361	R21H04: 20100629_05_fA01b_20100630095803515	R21H04
720575940617190361	R22B10: 20100506_10_fA01b_20100506150354265	R22B10
720575940617190361	R22G01: 20091027_13_fA01b_20091028103624987	R22G01
720575940617190361	R78E02: 20110524_07_mA01b_20110525111928718	R78E02
720575940617190361	R88F10: 20100929_03_fA01b_20100929105923296	R88F10
720575940604470240	R21F01: 20091016_08_fA01b_20130117105207906	R21F01
720575940604470240	R54E02: 20100910_05_fA01b_20100913101626281	R54E02
720575940604470240	R88F10: 20100929_00_fA01b_20100929105735671	R88F10
720575940604470240	R94H04: 20110225_06_fA01b_20110225103223859	R94H04

### Sheet: Screened GAL4s
FlyWire Root ID	R38A06	R85A02	R54E02	R52F05	R21F01	R56E03	R30C12	R85A11	R88F10	R16F08	R22G01	R74B12	R79H05	R94H04	R65F09	R10G06	R58E04
720575940630159872	X	X	X	X	X		X	X		X		X				X
720575940621493068	X	X				X		X
720575940610669042	X	X		X		X	X			X						X
720575940616415003	X	X		X	X			X	X		X	X
720575940610505006													X				X
720575940620841236							X		X				X	X
720575940618425408											X				X
720575940636352119					X		X		X		X		X	X	X		X
720575940605277798	X	X		X		X		X		X		X
720575940623380009	X	X		X			X			X						X
720575940623781127							X										X
720575940613640429	X			X	X	X
720575940626569554	X	X		X		X		X
720575940604470240					X				X					X
720575940621693701															X
720575940617190361					X				X		X
720575940622048862	X	X			X	X
720575940621067204	Not represented in top GAL4s
720575940620440129	Not represented in top GAL4s
720575940621689727	Not represented in top GAL4s
720575940630135084	Not represented in top GAL4s
